# Target Capture Sequencing of SARS-CoV-2 Genomes Using the ONETest Coronaviruses Plus

**DOI:** 10.1101/2021.03.25.437083

**Authors:** Shing H. Zhan, Sepideh M. Alamouti, Brian S. Kwok, Meng-Hsun Lee, Jaswinder Khattra, Habib Daneshpajouh, Herbert J. Houck, Kenneth H. Rand

## Abstract

**Background:** Genomic sequencing is important to track and monitor genetic changes in SARS-CoV-2. We introduce a target capture next-generation sequencing methodology, the ONETest Coronaviruses Plus, to sequence SARS-CoV-2 genomes and select genes of other respiratory viruses simultaneously.

**Methods:** We applied the ONETest on 70 respiratory samples (collected in Florida, USA between May and July, 2020), in which SARS-CoV-2 had been detected by a qualitative PCR assay. For 48 (69%) of the samples, we also applied the ARTIC protocol for Illumina sequencing. All the libraries were sequenced as 2×150 nucleotide reads on an Illumina instrument. The ONETest data were analyzed using an in-house pipeline and the ARTIC data using a published pipeline to produce consensus SARS-CoV-2 genome sequences, to which lineages were assigned using *pangolin*.

**Results:** Of the 70 ONETest libraries, 45 (64%) had a complete or near-complete SARS-CoV-2 genome sequence (> 29,000 bases and with > 90% of its bases covered by at least 10 reads). Of the 48 ARTIC libraries, 25 (52%) had a complete or near-complete SARS-CoV-2 genome sequence.

In 24 out of 34 (71%) samples in which both the ONETest and ARTIC sequences were complete or near-complete and in which lineage could be assigned to both the ONETest and ARTIC sequences, the SARS-CoV-2 lineage identified was the same.

**Conclusions:** The ONETest can be used to sequence the SARS-CoV-2 genomes in archived samples and thereby enable detection of circulating and emerging SARS-CoV-2 variants. Target capture approaches, such as the ONETest, are less prone to loss of sequence coverage probably due to amplicon dropouts encountered in amplicon approaches, such as ARTIC. With its added value of characterizing other major respiratory pathogens, although not assessed in this study, the ONETest can help to better understand the epidemiology of infectious respiratory disease in the post COVID-19 era.
