## Supplemental Table 1 for "Target Capture Sequencing of SARS-CoV-2 Genomes Using the ONETest Coronaviruses Plus"

### Sheet: TableS1
Sample	Sequence name	Collection date	Sample type	OSANG PCR result	OSANG gene positivity	ONETest total read pairs	ONETest SARS-CoV-2 read pairs	ONETest sequence length	ONETest percent N	ONETest mean depth	ONETest lineage	ARTIC total read pairs	ARTIC SARS-CoV-2 reads	ARTIC sequence length	ARTIC percent N	ARTIC mean depth	ARTIC lineage
27	hCoV-19/USA/UFH-27/2020	2020-07-02	NP swab	positive	N, RdRp, E	3268997	1033074	29887	0	1237	B.1.448	850970	739528	29874	0.063	3936.74	B.1.448
28	hCoV-19/USA/UFH-28/2020	2020-07-02	NP swab	positive	N, RdRp, E	4456695	1480212	29843	0	2154	B.1.1.225	896579	350942	29874	0.068	1883.04	B.1
29	hCoV-19/USA/UFH-29/2020	2020-07-02	NP swab	positive	N, RdRp, E	4227988	1953045	29869	0	5819	B.1.1.225	358573	580936	29874	0.031	3089.78	B.1
30	hCoV-19/USA/UFH-30/2020	2020-07-02	NP swab	positive	N, RdRp, E	3538305	1015736	29887	0	2939	B.1.1.225	542857	486308	29873	0.099	2620.89	B.1
31	hCoV-19/USA/UFH-31/2020	2020-07-02	NP swab	positive	N, RdRp, E	4240392	1448576	29891	0	4666	B.1.302	539972	489270	29901	0.054	2627.87	B.1.302
32	hCoV-19/USA/UFH-32/2020	2020-07-02	NP swab	positive	N	1916508	1649	29584	0.7884	5	N/A	950703	472345	29867	0.322	2528.33	B.1
33	hCoV-19/USA/UFH-33/2020	2020-07-03	ETA	positive	N, RdRp, E	2319881	248344	29764	0.3316	61	B	634521	306887	29830	0.352	1670.71	B.1
34	hCoV-19/USA/UFH-34/2020	2020-07-03	ETA	positive	N, RdRp, E	1963190	197285	29813	0.0766	149	B.1	521922	337946	29561	0.478	1897	B.1
35	hCoV-19/USA/UFH-35/2020	2020-07-03	NP swab	positive	N, RdRp, E	2741140	717797	29881	0	2205	B.1.509	632115	678063	29873	0.067	3621.88	B.1.509
36	hCoV-19/USA/UFH-36/2020	2020-07-07	NP swab	positive	N, RdRp, E	2438197	765110	29873	0	1217	B.1.369	N/A	N/A	N/A	N/A	N/A	N/A
37	hCoV-19/USA/UFH-37/2020	2020-07-07	NP swab	positive	N	2190342	7683	28926	0.9029	3	N/A	906180	212552	28308	0.788	3260.27	N/A
38	hCoV-19/USA/UFH-38/2020	2020-07-07	NP swab	positive	N, RdRp, E	2919284	831664	29854	0	1664	B.1.509	408489	615638	29873	0.078	3260	B.1.509
39	hCoV-19/USA/UFH-39/2020	2020-07-07	NP swab	positive	N, RdRp, E	4420578	1691455	29884	0	1939	B.1.493	444117	584806	29873	0.078	3145.02	B.1.493
40	hCoV-19/USA/UFH-40/2020	2020-07-07	NP swab	positive	N, RdRp, E	2139690	520151	29832	0.004	563	B.1.509	290736	509270	29872	0.128	2710.61	B.1.509
41	hCoV-19/USA/UFH-41/2020	2020-07-03	NP swab	positive	N, RdRp, E	4825916	1680747	29851	0	3213	A.1	596069	866917	29886	0.099	4636.95	A.1
42	hCoV-19/USA/UFH-42/2020	2020-07-03	NP swab	positive	N, RdRp, E	1203439	484167	29870	0	2101	B.1.509	403447	600341	29873	0.092	3187.28	B.1.509
43	hCoV-19/USA/UFH-43/2020	2020-07-04	NP swab	positive	N	2399168	612249	29880	0.0019	1904	B.1.509	740031	1067655	29873	0.163	5687.8	B.1.509
44	hCoV-19/USA/UFH-44/2020	2020-07-04	ETA	positive	N, RdRp, E	3753028	1309876	29884	0	3485	B.1.509	476235	675833	29873	0.074	3597.79	B.1.509
45	hCoV-19/USA/UFH-45/2020	2020-07-04	NP swab	positive	N, RdRp, E	3444571	1301699	29871	0	2326	B.1.280	408424	693769	29873	0.12	3698.63	B.1
46	hCoV-19/USA/UFH-46/2020	2020-07-03	NP swab	positive	N, RdRp, E	3900198	860950	29888	0	2954	B.1.1.225	435181	707211	29888	0.05	3757.64	B.1
47	hCoV-19/USA/UFH-47/2020	2020-07-05	NP swab	positive	N, RdRp, E	3098436	1030421	29879	0	2636	B.1	455746	737923	29893	0.043	3897.52	B.1
48	hCoV-19/USA/UFH-48/2020	2020-07-05	NP swab	positive	N, RdRp, E	3017173	859609	29885	0	2367	B.1.509	N/A	N/A	N/A	N/A	N/A	N/A
49	hCoV-19/USA/UFH-49/2020	2020-07-04	NP swab	positive	N, RdRp, E	3485623	1243164	29878	0	2383	B.1.509	N/A	N/A	N/A	N/A	N/A	N/A
50	hCoV-19/USA/UFH-50/2020	2020-07-04	NP swab	positive	N, RdRp, E	2517022	447437	29844	0.0001	1003	B.1.509	865835	814117	29873	0.087	4329.79	B.1.509
51	hCoV-19/USA/UFH-51/2020	2020-07-04	NP swab	positive	N	918706	1532	29256	0.833	5	N/A	658023	857917	29867	0.226	4566.18	B.1.369
52	hCoV-19/USA/UFH-52/2020	2020-07-05	NP swab	positive	N, RdRp, E	4002488	1165868	29889	0	3265	B.1.280	407353	541848	29873	0.058	2956.9	B.1
53	hCoV-19/USA/UFH-53/2020	2020-07-04	NP swab	positive	N, RdRp, E	2529123	851883	29884	0	2024	B.1.509	472840	655101	29873	0.109	3474.11	B.1.509
54	hCoV-19/USA/UFH-54/2020	2020-07-05	NP swab	positive	N, RdRp, E	5914898	2753715	29890	0	7624	B.1.280	482579	718920	29893	0.033	3820.8	B.1
55	hCoV-19/USA/UFH-55/2020	2020-07-04	NP swab	positive	N, RdRp, E	3666789	1121053	29887	0	3411	B.1.437	582422	645948	29873	0.083	3445.9	B.1.437
56	hCoV-19/USA/UFH-56/2020	2020-07-05	ETA	positive	N, RdRp, E	5465259	2472677	29886	0	5456	B.1.509	489822	687853	29886	0.091	3681.85	B.1.509
57	hCoV-19/USA/UFH-57/2020	2020-07-05	NP swab	positive	N, RdRp, E	934313	253875	29847	0.0038	467	B.1	491863	636470	29873	0.151	3381.4	B.1
58	hCoV-19/USA/UFH-58/2020	2020-07-06	NP swab	positive	N	1129235	1602	29449	0.8895	4	N/A	493732	285590	28306	0.653	1573.18	N/A
59	hCoV-19/USA/UFH-59/2020	2020-07-03	NP swab	positive	N, RdRp, E	3864732	1715369	29879	0	3476	B.1.280	563179	945387	29873	0.049	5009.29	B.1.280
60	hCoV-19/USA/UFH-60/2020	2020-07-04	NP swab	positive	N, RdRp, E	3629232	1644928	29866	0	2974	B.1.276	N/A	N/A	N/A	N/A	N/A	N/A
61	hCoV-19/USA/UFH-61/2020	2020-07-05	NP swab	positive	N, RdRp, E	3940480	1166745	29889	0	3076	B.1.509	N/A	N/A	N/A	N/A	N/A	N/A
62	hCoV-19/USA/UFH-62/2020	2020-07-05	NP swab	positive	N, RdRp, E	2245851	332572	29834	0	581	B.1.1.162	N/A	N/A	N/A	N/A	N/A	N/A
63	hCoV-19/USA/UFH-63/2020	2020-07-05	NP swab	positive	cancelled	1367923	1583	29591	0.8343	5	N/A	898554	1325691	29873	0.165	7064.83	B.1.509
64	hCoV-19/USA/UFH-64/2020	2020-07-05	NP swab	positive	N, RdRp, E	6140031	1599920	29891	0	5020	B.1.369	509167	663582	29894	0.031	3536.98	B.1.369
65	hCoV-19/USA/UFH-65/2020	2020-07-05	NP swab	positive	N, RdRp, E	698444	38181	29814	0.0568	230	B.1	797747	1260327	29873	0.098	6829.88	B.1.509
66	hCoV-19/USA/UFH-66/2020	2020-05-23	NP swab	positive	N, RdRp, E	4343910	1605073	29888	0	2996	B.1.2	646232	1056553	29873	0.099	5628.56	B.1.2
67	hCoV-19/USA/UFH-67/2020	2020-05-06	NP swab	positive	N, RdRp, E	3630882	965197	29889	0	3074	B.1.2	531150	886627	29893	0.059	4734.66	B.1.2
68	hCoV-19/USA/UFH-68/2020	2020-05-07	NP swab	positive	N	2149725	19110	29592	0.6923	8	N/A	1047249	1333037	29868	0.132	7058.23	B.1
69	hCoV-19/USA/UFH-69/2020	2020-05-13	NP swab	positive	N, RdRp, E	447819	34552	29814	0.1396	59	B.1.1.285	650726	1022251	29873	0.144	5424.48	B.1
70	hCoV-19/USA/UFH-70/2020	2020-05-06	NP swab	positive	N	1983805	11447	29671	0.5917	13	N/A	952465	423218	29584	0.193	2257.16	B.1.2
71	hCoV-19/USA/UFH-71/2020	2020-05-18	NP swab	positive	N, RdRp, E	1321631	14920	29739	0.494	22	B	N/A	N/A	N/A	N/A	N/A	N/A
72	hCoV-19/USA/UFH-72/2020	2020-05-10	NP swab	positive	N, RdRp, E	2827954	1056760	29846	0	1048	B.1.313	N/A	N/A	N/A	N/A	N/A	N/A
73	hCoV-19/USA/UFH-73/2020	2020-05-09	NP swab	positive	N, RdRp, E	2071881	59459	29803	0.1344	140	B.1	N/A	N/A	N/A	N/A	N/A	N/A
74	hCoV-19/USA/UFH-74/2020	2020-05-09	NP swab	positive	N, RdRp, E	2912001	1101878	29891	0	4658	B.1.2	788266	1188156	29884	0.044	6313.51	B.1.2
75	hCoV-19/USA/UFH-75/2020	2020-05-15	NP swab	positive	N, RdRp, E	1642786	40732	29784	0.1576	68	B.1	N/A	N/A	N/A	N/A	N/A	N/A
76	hCoV-19/USA/UFH-76/2020	2020-05-05	NP swab	positive	N, RdRp, E	529991	8205	29781	0.4853	16	B	N/A	N/A	N/A	N/A	N/A	N/A
77	hCoV-19/USA/UFH-77/2020	2020-05-15	NP swab	positive	N, RdRp, E	2126960	247641	29803	0.037	191	B.1.110.3	N/A	N/A	N/A	N/A	N/A	N/A
78	hCoV-19/USA/UFH-78/2020	2020-05-05	NP wash	positive	N, RdRp, E	776938	169127	29861	0.0081	287	B.1.110.3	405884	493610	29873	0.111	2626.29	B.1.110.3
79	hCoV-19/USA/UFH-79/2020	2020-05-12	NP swab	positive	N	2301023	210902	29786	0.2839	63	B.1	N/A	N/A	N/A	N/A	N/A	N/A
80	hCoV-19/USA/UFH-80/2020	2020-05-14	NP swab	positive	N	594923	114	0	1	0	N/A	402135	12355	19804	0.98	271.93	N/A
81	hCoV-19/USA/UFH-81/2020	2020-05-08	NP swab	positive	N	1103983	9	0	1	0	N/A	1215488	38983	29561	0.913	408.13	N/A
82	hCoV-19/USA/UFH-82/2020	2020-05-08	NP swab	positive	N	2453688	795704	29843	0.0173	366	B.1	N/A	N/A	N/A	N/A	N/A	N/A
83	hCoV-19/USA/UFH-83/2020	2020-05-19	ETA	positive	N, RdRp, E	3966724	1198401	29851	0	3407	B.1.313	763659	1269848	29873	0.057	6709.9	B.1.313
84	hCoV-19/USA/UFH-84/2020	2020-05-07	ETA	positive	N, RdRp	1332857	7759	29775	0.732	9	N/A	583784	201270	29583	0.759	1127.69	N/A
85	hCoV-19/USA/UFH-85/2020	2020-05-11	ETA	positive	N	734754	336	0	1	1	N/A	N/A	N/A	N/A	N/A	N/A	N/A
86	hCoV-19/USA/UFH-86/2020	2020-05-24	NP swab	positive	N	2348694	136415	29768	0.4168	41	B.1	2092236	41215	29560	0.985	496.55	N/A
87	hCoV-19/USA/UFH-87/2020	2020-05-12	NP swab	positive	N, RdRp, E	1880557	34019	29778	0.2809	46	B	N/A	N/A	N/A	N/A	N/A	N/A
88	hCoV-19/USA/UFH-88/2020	2020-05-06	NP swab	positive	N, RdRp, E	2954935	887500	29818	0.0328	373	B.1	202715	47776	29561	0.668	576	N/A
89	hCoV-19/USA/UFH-89/2020	2020-05-05	NP swab	positive	N, RdRp	2161084	85640	29785	0.2441	52	B	N/A	N/A	N/A	N/A	N/A	N/A
90	hCoV-19/USA/UFH-90/2020	2020-05-20	NP swab	positive	N, RdRp, E	1683312	779435	29874	0	1912	B.1.110.3	N/A	N/A	N/A	N/A	N/A	N/A
91	hCoV-19/USA/UFH-91/2020	2020-05-10	ETA	positive	N	2110414	41705	29760	0.5058	22	N/A	N/A	N/A	N/A	N/A	N/A	N/A
92	hCoV-19/USA/UFH-92/2020	2020-05-10	NP swab	positive	N	1647446	541	25973	0.9687	2	N/A	N/A	N/A	N/A	N/A	N/A	N/A
93	hCoV-19/USA/UFH-93/2020	2020-05-18	ETA	positive	N	1690025	169	0	1	0	N/A	432961	275330	28906	0.782	1512.08	N/A
94	hCoV-19/USA/UFH-94/2020	2020-05-23	NP swab	positive	N, RdRp, E	5644052	2238131	29859	0	3256	B.1.2	N/A	N/A	N/A	N/A	N/A	N/A
95	hCoV-19/USA/UFH-95/2020	2020-05-24	NP swab	positive	N	1464248	1406	24019	0.9413	1	N/A	558857	201044	29584	0.955	1185.23	N/A
96	hCoV-19/USA/UFH-96/2020	2020-05-22	NP swab	positive	N, RdRp, E	2476451	974830	29833	0.0011	552	B.1.313	N/A	N/A	N/A	N/A	N/A	N/A
